# Whole exome sequencing and characterization of coding variation in 49,960 individuals in the UK Biobank

**DOI:** 10.1101/572347

**Authors:** Cristopher V. Van Hout, Ioanna Tachmazidou, Joshua D. Backman, Joshua X. Hoffman, Bin Ye, Ashutosh K. Pandey, Claudia Gonzaga-Jauregui, Shareef Khalid, Daren Liu, Nilanjana Banerjee, Alexander H. Li, O’Dushlaine Colm, Anthony Marcketta, Jeffrey Staples, Claudia Schurmann, Alicia Hawes, Evan Maxwell, Leland Barnard, Alexander Lopez, John Penn, Lukas Habegger, Andrew L. Blumenfeld, Ashish Yadav, Kavita Praveen, Marcus Jones, William J. Salerno, Wendy K. Chung, Ida Surakka, Cristen J. Willer, Kristian Hveem, Joseph B. Leader, David J. Carey, David H. Ledbetter, Geisinger-Regeneron DiscovEHR Collaboration, Lon Cardon, George D. Yancopoulos, Aris Economides, Giovanni Coppola, Alan R. Shuldiner, Suganthi Balasubramanian, Michael Cantor, Matthew R. Nelson, John Whittaker, Jeffrey G. Reid, Jonathan Marchini, John D. Overton, Robert A. Scott, Gonçalo Abecasis, Laura Yerges-Armstrong, Aris Baras, on behalf of the Regeneron Genetics Center

## Abstract

The UK Biobank is a prospective study of 502,543 individuals, combining extensive phenotypic and genotypic data with streamlined access for researchers around the world. Here we describe the first tranche of large-scale exome sequence data for 49,960 study participants, revealing approximately 4 million coding variants (of which ~98.4% have frequency < 1%). The data includes 231,631 predicted loss of function variants, a >10-fold increase compared to imputed sequence for the same participants. Nearly all genes (>97%) had ≥1 predicted loss of function carrier, and most genes (>69%) had ≥10 loss of function carriers. We illustrate the power of characterizing loss of function variation in this large population through association analyses across 1,741 phenotypes. In addition to replicating a range of established associations, we discover novel loss of function variants with large effects on disease traits, including *PIEZO1* on varicose veins, *COL6A1* on corneal resistance, *MEPE* on bone density, and *IQGAP2* and *GMPR* on blood cell traits. We further demonstrate the value of exome sequencing by surveying the prevalence of pathogenic variants of clinical significance in this population, finding that 2% of the population has a medically actionable variant. Additionally, we leverage the phenotypic data to characterize the relationship between rare *BRCA1* and *BRCA2* pathogenic variants and cancer risk. Exomes from the first 49,960 participants are now made accessible to the scientific community and highlight the promise offered by genomic sequencing in large-scale population-based studies.
