## Supplementary material for "Whole exome sequencing and characterization of coding variation in 49,960 individuals in the UK Biobank": SingletonpLOFVizVal_V1.xlsx

### Sheet: pLOF Singleton VizVal Results
VV_1LikelyPass_0LikelyFail	UID	GENE
1	17:46979007:T:C	["RPRML"]	579	Pass
1	19:56647617:G:T	["SMIM17"]	685	Total
1	1:156480655:ACT:A	["MEF2D"]
0	23:70725261:C:T	["TEX11"]
1	8:127738496:ACCCTTCT:A	["MYC"]
1	11:8953193:G:A	["TMEM9B"]
1	16:83808704:C:T	["HSBP1"]
1	19:4054130:C:T	["ZBTB7A"]
1	19:651610:C:T	["RNF126"]
1	20:34112110:T:C	["EIF2S2"]
1	20:441665:GT:G	["TBC1D20"]
1	22:38682883:TC:T	["TOMM22","JOSD1"]
1	1:153535243:C:A	["S100A5","S100A6"]
1	1:36289712:C:T	["THRAP3"]
1	3:64099743:G:A	["PRICKLE2"]
1	5:177455069:T:G	["DBN1","PRR7"]
1	6:137494042:CG:C	["OLIG3"]
1	8:102272688:T:C	["UBR5"]
1	14:22843707:CA:C	["MMP14"]
1	5:64594709:G:A	["RGS7BP"]
0	11:118755505:T:A	["DDX6"]
1	5:51387750:G:A	["ISL1"]
1	15:79971068:G:A	["BCL2A1"]
1	19:13094640:G:A	["NFIX","LYL1"]
1	22:38214606:C:T	["MAFF","TMEM184B"]
1	5:11564987:G:A	["CTNND2"]
1	7:23642978:C:T	["CCDC126","AC006026.1"]
1	12:55743377:C:CG	["GDF11"]
1	19:52225809:G:A	["PPP2R1A"]
1	20:63789929:CTT:C	["ZBTB46"]
0	23:105484343:TG:T	["IL1RAPL2"]
1	3:116019526:AG:A	["LSAMP"]
1	20:50111287:A:G	["TMEM189-UBE2V1","UBE2V1"]
1	6:28904146:ATG:A	["TRIM27"]
1	9:32552480:G:T	["NDUFB6","TOPORS","TOPORS-AS1"]
1	12:54348040:G:A	["COPZ1"]
1	17:34255403:T:TC	["CCL2"]
1	23:21845269:ACT:A	["MBTPS2"]
1	9:113279019:C:T	["PRPF4","CDC26"]
1	10:58828775:C:T	["BICC1"]
0	12:48941190:T:C	["ARF3","RP11-302B13.5"]
1	19:6466949:A:G	["CRB3","DENND1C"]
1	1:165205915:G:A	["LMX1A"]
1	18:25225199:G:A	["ZNF521"]
1	19:4932784:C:T	["UHRF1"]
1	1:90716600:TC:T	["BARHL2"]
1	13:21701289:C:T	["FGF9"]
1	15:79294552:TG:T	["ANKRD34C"]
1	2:104857008:C:T	["POU3F3"]
1	8:56166795:G:T	["PLAG1"]
1	9:110972116:A:G	["LPAR1"]
1	19:16688302:C:CA	["TMEM38A"]
1	1:54257171:G:A	["SSBP3"]
1	23:126552004:C:T	["DCAF12L1"]
0	23:73003657:C:A	["PABPC1L2B"]
1	3:196569081:G:GCGGGGGC	["FBXO45","WDR53"]
1	15:44715626:A:AC	["B2M"]
1	3:126352215:AG:A	["KLF15"]
1	4:173333518:CT:C	["HMGB2"]
1	5:181237009:G:A	["TRIM41","RACK1"]
1	10:101227399:TG:T	["LBX1"]
1	12:13562937:AG:A	["GRIN2B"]
1	13:35476008:TC:T	["NBEA","MAB21L1"]
0	19:56088238:C:CCCCCGCCG	["ZNF787"]
1	23:101626081:A:T	["ARMCX3"]
0	7:15612427:C:CCATTTGCTATAGAG	["MEOX2"]
1	1:150460159:C:CA	["RPRD2"]
1	1:153991281:TTGTAG:T	["RAB13","NUP210L","RPS27"]
1	11:107707888:CA:C	["SLN"]
1	2:120349383:C:T	["INHBB"]
1	6:34773556:C:T	["SNRPC"]
1	7:8751122:C:T	["NXPH1"]
1	14:74948515:G:T	["PGF"]
1	16:67868495:T:TTG	["EDC4","NUTF2"]
1	19:10296609:C:A	["ICAM5"]
1	22:35546810:A:G	["RASD2"]
1	23:47658949:GA:G	["UXT"]
1	4:2512000:G:A	["RNF4"]
1	7:99417596:G:A	["BUD31","PTCD1","ATP5J2-PTCD1"]
0	17:44805144:GGTCTAGAAATAAAGCA:G	["GJC1"]
0	23:120077012:G:T	["RHOXF2B"]
1	2:239134616:G:A	["HDAC4"]
1	14:34462206:A:T	["SPTSSA"]
1	17:1521647:T:G	["INPP5K","PITPNA"]
1	6:30601934:ACCT:A	["PPP1R10"]
0	14:56805446:T:TAAGA	["OTX2"]
1	22:36512504:C:T	["EIF3D"]
1	2:161395077:G:T	["PSMD14"]
1	2:219575271:C:G	["INHA","OBSL1"]
1	19:18202604:G:T	["RAB3A"]
1	20:57228326:CT:C	["BMP7"]
1	20:64074353:G:A	["RGS19","TCEA2"]
1	7:27198227:C:CT	["HOXA13"]
1	8:40767706:G:A	["ZMAT4"]
1	9:93952231:C:CAGTT	["BARX1"]
1	12:57758205:G:A	["CYP27B1","MARCH9"]
1	20:62941489:A:G	["DIDO1","GID8"]
1	23:152736438:GAAGGGCCA:G	["CSAG1","MAGEA12"]
1	4:112514740:AC:A	["NEUROG2"]
1	8:31032420:GT:G	["WRN","PURG"]
1	10:60792122:G:T	["CDK1"]
1	17:75640267:G:GAGACTGCCCC	["RECQL5","SMIM5"]
1	1:145925920:G:A	["RBM8A"]
1	2:218249922:G:A	["ARPC2"]
1	4:1238332:G:A	["CTBP1"]
1	5:135033880:A:G	["PITX1"]
1	7:73770049:T:C	["CLDN3"]
1	2:27026285:A:AT	["MAPRE3"]
1	3:184308887:C:CT	["PSMD2"]
1	4:52743862:T:TA	["ERVMER34-1"]
1	4:88697642:TCA:T	["HERC3","NAP1L5"]
1	11:65961880:G:T	["SART1","TSGA10IP"]
1	12:70366931:TCGAGTGCA:T	["KCNMB4"]
1	14:95714064:C:A	["TCL1A"]
0	21:25769229:TTG:T	["GABPA"]
1	23:103253805:G:A	["TCEAL8"]
1	23:69505327:GCTGA:G	["FAM155B"]
1	8:129862248:G:A	["FAM49B"]
1	13:107170757:C:A	["FAM155A"]
1	20:44618282:CAGA:C	["PKIG","ADA"]
0	6:13658798:TCA:T	["RANBP9"]
1	7:49775816:C:CGG	["VWC2"]
1	19:12734459:CCAGGAAGCTGCCGTCG:C	["C19orf43","ASNA1"]
0	3:125279248:C:A	["ZNF148"]
1	5:43174464:T:TA	["ZNF131"]
1	6:49949409:GA:G	["DEFB133"]
1	16:23587208:CA:C	["NDUFAB1"]
1	3:194138112:GC:G	["HES1"]
1	16:30782656:AG:A	["ZNF629"]
1	2:118842943:C:A	["EN1"]
1	17:28689481:GC:G	["SUPT6H"]
1	17:41276198:TTGCTGCTGATC:T	["KRTAP9-7"]
1	20:55998726:AC:A	["CBLN4"]
0	23:134991210:T:TA	["SMIM10"]
1	3:113723993:C:T	["NAA50"]
1	19:45885400:CGAGGGCAGGGG:C	["IRF2BP1","MYPOP"]
1	1:154993668:C:T	["FLAD1","LENEP"]
1	1:115664264:CTGAGGTAAGAGG:C	["VANGL1"]
0	23:135760353:C:G	["CT45A3"]
1	3:93896608:TA:T	["PROS1"]
1	11:57646331:CAG:C	["YPEL4"]
1	6:34646600:C:T	["C6orf106"]
1	10:75030015:AGCTGCAGCAT:A	["KAT6B"]
1	11:108088660:G:A	["CUL5"]
1	1:160041393:T:A	["KCNJ10"]
1	6:112100785:TA:T	["FAM229B"]
1	18:49489370:G:A	["C18orf32","RPL17-C18orf32","RPL17"]
1	1:26472599:TCGCCGC:T	["DHDDS","HMGN2"]
1	23:101884743:GAT:G	["ZMAT1"]
1	5:65670325:TG:T	["TRAPPC13","SGTB"]
1	11:66425988:G:C	["NPAS4"]
1	23:78755538:C:A	["LPAR4"]
1	14:90399088:G:T	["CALM1"]
1	23:41695736:C:T	["CASK","GPR34"]
1	23:72181750:CT:C	["PIN4"]
1	3:21437057:CG:C	["ZNF385D"]
1	3:50326129:CA:C	["HYAL2","RASSF1","TUSC2"]
1	12:109768805:G:GC	["FAM222A"]
1	23:23783909:CAG:C	["SAT1"]
1	10:43644676:G:A	["ZNF32"]
1	4:176687819:A:G	["VEGFC"]
1	11:66000327:GGGCACTAT:G	["BANF1","EIF1AD"]
1	19:10567332:C:CT	["KRI1","CDKN2D"]
1	20:54219073:C:T	["PFDN4"]
1	17:1937241:CG:C	["RTN4RL1"]
1	19:48633418:T:C	["SPHK2","CA11","DBP"]
1	21:33027137:C:A	["OLIG2"]
1	1:160217609:G:A	["DCAF8","PEA15","RP11-574F21.3"]
1	2:153478563:CA:C	["RPRM"]
1	5:172283664:A:G	["UBTD2"]
1	8:42398710:A:G	["VDAC3"]
1	1:50974268:T:A	["CDKN2C"]
1	23:102717378:CA:C	["GPRASP2","BHLHB9"]
0	23:15248755:A:T	["ASB9"]
1	23:43797227:A:T	["MAOB"]
1	6:165433004:GC:G	["PDE10A"]
1	11:17781734:A:G	["KCNC1"]
1	12:53186510:G:C	["ITGB7","ZNF740"]
1	9:128163472:C:T	["CIZ1","C9orf16"]
1	16:2586868:G:T	["PDPK1"]
1	1:160424051:G:C	["VANGL2"]
0	23:107222748:T:G	["PIH1D3"]
1	12:105348621:AG:A	["C12orf75"]
1	23:9711723:A:T	["TBL1X"]
1	23:71167564:G:C	["NLGN3"]
1	5:136172433:G:C	["SMAD5"]
0	13:99982750:CG:C	["ZIC2"]
1	1:152613835:C:T	["LCE3B"]
0	23:135051943:TC:T	["FAM127B"]
1	2:118103216:C:A	["INSIG2"]
0	16:3371833:AC:A	["MTRNR2L4"]
0	17:48894387:AG:A	["ATP5G1"]
1	1:37483549:CT:C	["ZC3H12A"]
0	2:70087732:C:CCGCCGCT	["PCBP1"]
1	3:133395960:G:T	["TMEM108","BFSP2"]
0	4:20732766:TTCATTATA:T	["PACRGL","KCNIP4"]
1	10:11942765:T:G	["UPF2"]
1	19:19505355:GC:G	["GATAD2A"]
1	19:55384258:A:T	["RPL28","TMEM238"]
0	23:55023849:AC:A	["ALAS2"]
1	23:71068323:C:T	["SNX12"]
0	17:39829386:C:G	["IKZF3"]
1	1:151440926:A:G	["POGZ"]
1	20:10639518:G:A	["JAG1"]
0	13:52663113:G:GT	["SUGT1"]
1	20:37386175:G:A	["SRC"]
1	2:6996914:A:C	["RNF144A"]
1	4:40243388:T:C	["RHOH"]
0	16:177293:ACTGCCTGCTGGTGACC:A	["HBQ1","HBA2","HBA1"]
0	17:21415835:C:T	["KCNJ12"]
1	23:93671936:G:A	["FAM133A","NAP1L3"]
0	3:88140515:CTG:C	["CGGBP1","ZNF654"]
1	4:176002312:T:C	["GPM6A"]
0	5:80633914:G:GA	["DHFR"]
1	11:74965035:G:A	["SPCS2"]
1	17:50385262:G:A	["LRRC59","EME1"]
1	1:95151368:A:AT	["TMEM56","TMEM56-RWDD3"]
1	16:86512966:C:T	["FOXF1"]
0	17:19132740:G:A	["GRAPL"]
1	1:1540346:T:C	["SSU72","TMEM240"]
1	23:55006979:A:AT	["ALAS2","APEX2"]
1	2:237967088:T:A	["UBE2F"]
1	7:100677374:GA:G	["GIGYF1","GNB2"]
1	11:6612188:A:C	["ILK","TAF10","TPP1"]
0	19:58558339:C:A	["MZF1","CHMP2A","UBE2M"]
1	20:18596169:G:T	["DTD1"]
1	3:137765423:G:GC	["SOX14"]
1	5:171309533:C:A	["TLX3","RP11-546B8.6"]
1	6:167136145:T:A	["CCR6"]
1	8:70606875:A:T	["TRAM1"]
1	11:125455921:G:A	["FEZ1"]
1	1:26863925:AG:A	["SFN"]
1	1:32868220:C:CA	["FNDC5"]
1	22:28786165:A:AAG	["CCDC117"]
1	2:63052990:C:CA	["OTX1"]
1	4:104472332:C:T	["CXXC4"]
1	4:176328319:AAG:A	["SPCS3"]
0	4:2041989:GAGCGCA:G	["C4orf48"]
0	16:154388:G:GA	["HBZ"]
1	11:72098385:C:CA	["LAMTOR1","LRTOMT"]
1	11:73873111:GGTCTC:G	["PAAF1","COA4"]
1	14:93185486:G:A	["TMEM251","MOAP1"]
1	15:74800493:G:T	["CSK"]
1	17:18195013:C:T	["ALKBH5"]
1	23:80031106:C:CT	["TBX22"]
1	19:12899341:T:A	["GCDH","SYCE2"]
1	23:10208182:G:T	["CLCN4"]
1	2:152717437:C:T	["ARL6IP6","PRPF40A"]
0	5:95961706:T:TC	["ELL2"]
0	6:31901039:G:C	["C2","ZBTB12","EHMT2"]
0	7:56060267:A:T	["SUMF2","CCT6A"]
0	10:102645189:C:T	["TRIM8"]
1	6:45328744:C:CT	["RUNX2","SUPT3H"]
0	8:54458140:T:A	["SOX17"]
1	9:129177074:CG:C	["IER5L"]
1	15:89191102:CT:C	["ABHD2"]
0	16:4610076:T:A	["UBALD1"]
1	1:151266122:G:A	["PSMD4"]
0	10:55599972:T:A	["MTRNR2L5"]
1	14:57232725:C:A	["EXOC5"]
1	1:10599367:G:A	["PEX14"]
1	1:151067414:G:GAT	["GABPB2","CDC42SE1","MLLT11"]
1	20:326298:GC:G	["SOX12"]
0	11:1486556:T:C	["MOB2"]
0	23:120449130:T:C	["LAMP2"]
1	23:153346823:CA:C	["ZNF275"]
0	23:71382839:C:T	["TAF1"]
0	8:7822107:G:T	["DEFB105A","DEFB106A"]
1	11:30011787:C:A	["KCNA4"]
1	21:42315415:A:G	["TFF3"]
1	15:96326310:A:G	["NR2F2"]
1	17:63932261:T:C	["CD79B"]
0	1:35559139:C:A	["NCDN","KIAA0319L"]
1	23:38805382:C:T	["MID1IP1"]
1	7:105565611:TC:T	["RINT1","EFCAB10"]
1	1:109490071:CG:C	["ATXN7L2","CYB561D1"]
1	1:161042831:A:G	["USF1","ARHGAP30","TSTD1"]
1	23:140504010:G:A	["SOX3"]
1	12:5494193:G:T	["NTF3"]
1	9:84861038:A:G	["NTRK2"]
1	15:37097969:A:G	["MEIS2"]
1	23:24210953:CAT:C	["ZFX"]
1	5:73579015:A:G	["UTP15"]
1	9:83972973:C:CTG	["HNRNPK"]
1	13:25170881:C:A	["AMER2"]
1	15:73587612:AT:A	["NPTN"]
1	2:238848250:TGGACAGCC:T	["TWIST2"]
1	8:135581984:G:T	["KHDRBS3"]
1	12:110292103:T:C	["ATP2A2"]
1	19:48727096:G:GGA	["RASIP1"]
1	1:120176357:G:A	["SEC22B"]
1	1:88741090:C:T	["PKN2"]
0	14:93779234:AG:A	["PRIMA1"]
1	18:22171295:G:T	["GATA6"]
0	20:37522357:G:T	["NNAT","BLCAP"]
0	5:70076572:GGAGT:G	["SMN2"]
1	6:133984638:C:T	["TBPL1","SLC2A12"]
1	9:123146985:T:TG	["STRBP"]
1	13:97464237:AC:A	["RAP2A"]
1	1:12578785:C:A	["DHRS3"]
0	1:156051230:G:A	["LAMTOR2","UBQLN4"]
0	23:107926904:ATG:A	["MID2"]
1	6:151373586:G:A	["ZBTB2"]
0	7:73543646:T:C	["BCL7B"]
1	3:155925256:CAG:C	["GMPS"]
1	17:45149819:T:TG	["HEXIM1"]
1	17:75647441:AG:A	["RECQL5","SMIM6"]
1	22:30555352:CCCCGAGAG:C	["GAL3ST1"]
0	3:170391236:CAAAG:C	["SKIL"]
1	3:4983445:C:A	["BHLHE40"]
1	14:67473662:C:A	["TMEM229B"]
1	1:173188521:C:A	["TNFSF4"]
1	23:69163127:TG:T	["PJA1"]
1	5:135350849:GTGTT:G	["H2AFY"]
1	17:62011172:G:A	["MED13"]
1	17:75320549:G:A	["GRB2"]
0	19:10115473:TCTTA:T	["PPAN","EIF3G","PPAN-P2RY11","P2RY11"]
0	23:130184481:AGT:A	["RAB33A"]
0	2:55235570:AC:A	["MTIF2","RPS27A","CLHC1"]
1	3:129062104:GC:G	["GP9"]
0	3:18349675:TGCTGTTGCTGCA:T	["SATB1"]
0	4:77756898:G:A	["CNOT6L"]
1	5:176621286:CT:C	["SNCB"]
1	19:45071660:G:A	["CLASRP","ZNF296"]
1	4:122456439:A:C	["IL2"]
1	6:42864995:CCAGT:C	["GLTSCR1L"]
1	17:43000020:A:G	["RPL27"]
1	17:76540560:C:T	["CYGB","PRCD"]
1	23:152830710:T:C	["NSDHL","CETN2"]
1	3:68006626:AATGGCAAT:A	["FAM19A1"]
1	5:143812270:G:A	["HMHB1"]
0	23:48832343:T:A	["PCSK1N","ERAS"]
1	7:135929973:C:CTG	["MTPN"]
1	9:83678542:G:A	["UBQLN1"]
1	12:113471474:C:A	["LHX5"]
1	1:36013989:CA:C	["AGO3"]
1	9:121181396:C:G	["RAB14","CNTRL"]
1	20:23354129:A:T	["NXT1"]
1	1:22142922:T:C	["WNT4"]
1	7:155458631:CG:C	["EN2"]
1	22:24935371:T:TG	["TMEM211"]
1	4:93829661:AG:A	["ATOH1"]
1	20:45940473:A:G	["PCIF1"]
0	23:154399943:T:G	["DNASE1L1","RPL10"]
1	3:149542364:G:A	["WWTR1"]
0	10:86923600:C:T	["BMPR1A"]
1	5:83652764:CCT:C	["HAPLN1"]
1	8:20211176:G:A	["ATP6V1B2"]
0	9:97983558:G:A	["ANP32B"]
1	12:57846385:CA:C	["CTDSP2"]
1	17:41689070:G:A	["EIF1"]
1	1:154552176:G:A	["UBE2Q1","TDRD10"]
1	1:171638663:CT:C	["MYOC","RP3-454G6.2"]
0	23:51744276:C:A	["GSPT2"]
1	3:128097490:G:A	["RUVBL1"]
1	23:145822551:GA:G	["SLITRK2","TMEM257"]
1	2:236580439:G:A	["ACKR3"]
0	8:144266783:GGGGCCGGC:G	["MROH1","SCX","BOP1"]
0	18:8636358:G:GTAAAAAAAAGA	["RAB12"]
1	5:161890974:AT:A	["GABRA1"]
1	7:500488:C:A	["PDGFA"]
0	1:33270577:G:A	["ZNF362"]
0	23:75071685:T:A	["ABCB7"]
1	3:100713731:C:T	["TFG"]
1	12:56243393:C:T	["ANKRD52"]
1	14:37591706:TG:T	["FOXA1"]
0	1:153773316:TC:T	["SLC27A3","INTS3","AL513523.2"]
1	4:39456539:CTA:C	["LIAS","RPL9"]
1	6:30932096:T:C	["DPCR1","SFTA2"]
1	9:124032631:T:A	["LHX2"]
1	19:44758808:T:TC	["BCL3"]
1	20:34076782:G:T	["RALY"]
1	23:155298804:G:A	["CLIC2"]
1	5:176392854:T:TG	["NOP16","HIGD2A","CLTB"]
1	17:40565399:C:A	["CCR7"]
0	2:197489138:CCTTTT:C	["HSPD1"]
0	4:74038177:C:T	["CXCL3"]
0	11:61231530:A:T	["PGA4"]
1	14:69053894:GA:G	["DCAF5"]
1	12:65842590:G:T	["HMGA2"]
1	13:39343939:G:C	["LHFP"]
1	1:203863704:G:A	["SNRPE"]
1	20:56403474:G:GTT	["CSTF1"]
0	23:9759347:CT:C	["GPR143"]
1	2:84906104:GC:G	["TMSB10"]
1	17:50135555:T:A	["PPP1R9B"]
1	2:207167132:AGGCTCACCATG:A	["KLF7"]
1	10:996144:ACT:A	["GTPBP4"]
1	23:52370024:C:T	["XAGE2"]
1	2:119339874:AC:A	["C2orf76"]
1	11:109424056:C:A	["C11orf87"]
1	17:76405521:G:A	["UBE2O"]
1	19:3290347:C:T	["CELF5"]
1	23:130014570:CCTCTT:C	["BCORL1"]
1	17:1345441:T:A	["YWHAE"]
1	19:10396151:CT:C	["CDC37"]
1	23:154379737:C:T	["EMD"]
1	4:143440383:G:C	["GAB1"]
1	9:120788210:ATGTAACAGAAATGT:A	["FBXW2"]
0	10:100354505:C:T	["SCD"]
1	12:123265324:T:C	["CDK2AP1"]
1	13:44379640:G:C	["SERP2"]
1	23:118727646:G:A	["IL13RA1"]
0	6:33289773:A:T	["PFDN6","WDR46","RGL2"]
1	1:157125293:C:A	["ETV3"]
1	23:119582585:T:TA	["UBE2A"]
0	23:155065400:C:T	["CMC4","MTCP1"]
0	23:136648267:CAA:C	["CD40LG"]
1	2:10420131:TG:T	["HPCAL1"]
1	2:216859891:CTCACCG:C	["TNP1"]
1	7:141437717:C:G	["TMEM178B"]
1	19:33302413:A:G	["CEBPA"]
0	23:133324461:TATAA:T	["GPC4"]
1	23:41347310:A:G	["DDX3X"]
1	7:116898797:C:T	["CAPZA2"]
1	23:40064528:T:A	["BCOR"]
1	3:129315320:TG:T	["H1FX"]
1	8:123504738:G:A	["FBXO32"]
1	23:49031483:G:A	["TFE3"]
1	8:22228307:G:T	["PHYHIP"]
1	4:82356793:TACC:T	["HNRNPD"]
1	16:89646715:C:T	["CHMP1A"]
1	17:48722350:TA:T	["PRAC1","HOXB13","PRAC2"]
1	2:227472423:T:C	["AGFG1"]
1	12:1831078:C:T	["CACNA2D4","LRTM2"]
1	14:103728979:C:T	["PPP1R13B","ZFYVE21"]
1	1:3775903:T:G	["LRRC47","CCDC27","SMIM1"]
1	15:23687208:G:A	["NDN"]
0	23:101403809:A:C	["GLA","HNRNPH2","RPL36A-HNRNPH2"]
1	7:138798177:T:TGCTCG	["ATP6V0A4","TMEM213"]
1	10:246797:AT:A	["ZMYND11"]
1	12:123934543:T:TA	["CCDC92","DNAH10","DNAH10OS"]
1	12:27963530:G:C	["PTHLH"]
1	15:101286248:G:A	["SNRPA1"]
1	1:149923562:G:A	["SF3B4"]
1	23:135965061:G:T	["MMGT1"]
1	1:185093113:AG:A	["RNF2"]
1	22:41437175:A:T	["TOB2"]
1	5:175879923:AC:A	["CPLX2"]
1	14:69768250:GAT:G	["SRSF5"]
1	9:133579233:C:CA	["FAM163B","ADAMTSL2"]
1	5:179618255:A:AT	["HNRNPH1"]
1	16:2896788:GC:G	["FLYWCH2"]
1	17:7589628:G:GAGGCTCC	["SOX15","FXR2","MPDU1"]
1	23:136780822:TAG:T	["ARHGEF6"]
1	13:83880552:ATT:A	["SLITRK1"]
1	19:45687743:G:GA	["GIPR","QPCTL","SNRPD2"]
1	23:47574516:G:A	["SYN1","ARAF"]
1	12:69571422:C:T	["FRS2"]
1	1:202138449:CTG:C	["ARL8A","GPR37L1"]
1	23:154329688:A:C	["TKTL1"]
1	2:231077163:G:T	["PSMD1"]
1	5:32591679:GTT:G	["SUB1"]
1	5:132542140:G:A	["IL5"]
1	7:27101084:TGA:T	["HOXA2"]
1	9:120714357:A:G	["MEGF9"]
1	20:3760099:A:G	["C20orf27"]
1	23:130072307:TA:T	["ELF4"]
0	17:44197596:A:C	["ATXN7L3"]
1	1:226233378:A:AT	["LIN9"]
1	6:34544453:C:T	["SPDEF"]
1	5:159284905:T:TA	["UBLCP1"]
1	15:80695759:CT:C	["ABHD17C"]
1	16:56633779:T:A	["MT1A","MT1M"]
1	19:45590820:CT:C	["OPA3","GPR4"]
1	23:14914565:T:A	["MOSPD2"]
1	2:8682511:C:T	["ID2"]
1	3:49077040:T:A	["QRICH1"]
1	6:47253336:G:A	["TNFRSF21"]
1	17:38784246:GT:G	["PIP4K2B"]
1	1:35641426:ACTCCATGG:A	["PSMB2"]
0	3:181712351:CAGCGCCCGCA:C	["SOX2"]
1	11:103066340:CA:C	["DCUN1D5"]
1	1:159192052:ACT:A	["CADM3"]
1	1:2530164:T:C	["PANK4","HES5"]
1	1:31181710:G:T	["NKAIN1"]
1	23:16869561:TA:T	["RBBP7"]
1	5:140334679:GT:G	["HBEGF"]
1	1:9872089:C:T	["CTNNBIP1"]
0	23:71555197:GCA:G	["OGT"]
1	12:57225624:G:A	["SHMT2","NXPH4"]
1	1:23341007:A:G	["HNRNPR"]
1	1:40195764:G:GGTAA	["RLF"]
1	1:56512143:G:A	["PLPP3"]
1	6:11565703:TTC:T	["TMEM170B"]
1	6:138773548:C:T	["CCDC28A","GVQW2"]
1	7:21430769:CAGTG:C	["SP4"]
1	12:69262372:G:C	["CPSF6"]
1	7:99363558:T:G	["ARPC1A"]
1	8:33496623:A:G	["TTI2","MAK16"]
1	23:102515128:C:CT	["TMSB15A"]
1	2:134550611:G:C	["TMEM163"]
1	2:231737186:C:T	["PDE6D"]
1	3:143043183:CTCTAA:C	["U2SURP"]
1	12:119593855:C:T	["TMEM233"]
0	1:32893631:T:G	["TMEM54","HPCA"]
1	8:79663661:T:C	["STMN2"]
1	11:63976318:T:G	["COX8A","AP000721.4"]
0	19:17314021:A:T	["DDA1"]
1	1:52415388:T:C	["PRPF38A"]
1	16:695845:AC:A	["FBXL16"]
1	2:32024222:GA:G	["DPY30"]
1	10:62813987:TG:T	["EGR2"]
0	18:47029103:TCTGA:T	["KATNAL2","TCEB3C","TCEB3B"]
1	1:38045498:C:A	["POU3F1"]
0	21:37625486:T:C	["KCNJ6"]
1	23:68511978:G:A	["YIPF6"]
1	11:62243453:C:T	["SCGB1D2"]
1	23:80443510:TG:T	["FAM46D"]
1	2:216694439:C:A	["IGFBP5"]
1	5:45645147:C:G	["HCN1"]
0	17:49045888:A:C	["IGF2BP1"]
1	17:75779173:A:AT	["H3F3B"]
1	23:18246711:A:C	["SCML2"]
1	23:57593005:CA:C	["ZXDB"]
1	2:105855050:G:A	["NCK2"]
1	13:29514491:G:A	["SLC7A1"]
1	1:156767789:C:G	["PRCC"]
0	1:35190496:A:C	["SFPQ"]
1	22:30346329:G:A	["SF3A1"]
0	23:83509408:T:G	["POU3F4"]
1	5:138874130:T:C	["CTNNA1","LRRTM2"]
0	14:24217127:TCACTGCCTAAGAC:T	["NEDD8","MDP1","CHMP4A","RP11-468E2.1"]
1	16:28098540:A:C	["XPO6"]
1	19:39307801:GCTCTGGAATAGTGC:G	["LRFN1"]
1	1:205100168:G:A	["RBBP5"]
1	23:135361065:G:T	["ZNF449"]
1	5:133980874:GC:G	["VDAC1"]
1	12:93678976:GCATTTGATACATTC:G	["CRADD"]
0	23:17801340:AG:A	["RAI2"]
1	3:133839508:C:CT	["RAB6B"]
1	11:22674940:G:A	["GAS2"]
1	11:85664252:CTT:C	["CREBZF"]
1	12:6330266:C:A	["PLEKHG6","TNFRSF1A"]
1	13:27793930:TC:T	["GSX1"]
1	19:10921063:CTA:C	["YIPF2","CARM1"]
1	3:185925535:G:A	["TRA2B"]
1	1:160208606:T:C	["PEA15"]
1	23:15664747:GT:G	["TMEM27"]
1	23:52796550:CTA:C	["SPANXN5"]
1	6:137875749:G:T	["TNFAIP3"]
1	9:105662784:C:G	["TAL2"]
1	23:120109194:A:G	["RHOXF1"]
1	9:126880887:TCA:T	["ZBTB34"]
1	10:100827591:CT:C	["PAX2"]
1	16:20860363:CT:C	["DCUN1D3","ERI2"]
1	1:26320207:C:T	["UBXN11","CD52","AIM1L"]
1	3:43348318:ATG:A	["SNRK"]
1	16:31001527:A:G	["STX1B"]
1	2:80303382:G:T	["CTNNA2","LRRTM1"]
1	17:56594447:AC:A	["NOG"]
1	1:115286147:G:A	["NGF"]
1	1:2402240:G:A	["PEX10","RER1"]
1	23:136536021:A:G	["VGLL1"]
1	9:124733350:C:T	["NR6A1"]
1	23:51495952:AG:A	["NUDT11"]
1	17:21042670:GCT:G	["USP22"]
1	19:3179589:CACTCT:C	["S1PR4"]
1	1:44649881:A:G	["TMEM53","RNF220"]
1	23:79171852:GT:G	["GPR174"]
1	2:25981490:GC:G	["KIF3C"]
1	6:49960431:AC:A	["DEFB114"]
1	12:120347516:T:C	["MSI1"]
0	23:115647908:TC:T	["PLS3"]
0	7:2355099:G:GA	["EIF3B"]
1	1:150577369:G:GT	["MCL1"]
1	1:211575950:C:CA	["SLC30A1"]
1	23:123621535:C:A	["THOC2"]
1	23:149549425:AG:A	["CXorf40A","RP5-937E21.8"]
1	5:40681446:C:A	["TTC33","PTGER4"]
1	6:53134071:C:T	["GCM1"]
1	8:64581682:C:T	["BHLHE22"]
1	16:9092266:C:G	["C16orf72"]
1	20:63497835:CTG:C	["EEF1A2"]
1	23:154432316:G:A	["ATP6AP1","GDI1"]
1	3:23203263:G:C	["UBE2E2"]
1	6:31575804:AG:A	["LTA","LTB","TNF"]
1	8:140511501:T:C	["CHRAC1"]
1	10:99535604:G:T	["NKX2-3"]
0	24:20768912:G:GAACGATA	["RPS4Y2"]
1	3:169983197:AAG:A	["SEC62"]
1	10:110965006:ACT:A	["SHOC2"]
1	12:49336382:G:T	["TROAP","C1QL4"]
1	13:114326231:A:T	["CHAMP1"]
1	1:155881458:G:T	["SYT11"]
1	21:30487193:G:C	["KRTAP19-2","KRTAP19-3"]
1	23:153505237:G:A	["BGN"]
1	23:70928884:A:T	["SLC7A3"]
1	10:88935304:CAG:C	["ACTA2","STAMBPL1"]
1	17:81511913:TTCTC:T	["ACTG1"]
1	18:5291113:CAT:C	["ZBTB14"]
1	23:155208928:AC:A	["VBP1"]
1	1:152623101:C:T	["LCE3A"]
1	23:57120218:C:A	["SPIN2B"]
1	23:81297195:G:T	["SH3BGRL"]
0	2:150486766:C:CGGAA	["RND3"]
1	7:73671060:TCCTG:T	["VPS37D"]
1	7:151082172:TA:T	["AGAP3","FASTK","TMUB1"]
1	12:48862029:CTG:C	["RND1"]
1	17:48593681:A:T	["HOXB6","HOXB5","HOXB3"]
1	17:74209807:T:A	["TTYH2","RPL38"]
1	19:58552414:CT:C	["CHMP2A","UBE2M","TRIM28"]
1	1:221739012:G:A	["DUSP10"]
1	23:143631107:ATCT:A	["SLITRK4"]
1	13:30461356:C:CTTAT	["HMGB1"]
1	11:18483941:G:A	["TSG101","LDHAL6A"]
1	12:48569910:A:C	["LALBA"]
1	20:59038616:AAC:A	["PRELID3B"]
1	23:153906672:C:T	["ARHGAP4","AVPR2"]
1	23:76430698:G:GT	["MAGEE1"]
1	8:22046587:GTGAGAAGTACATCTGTA:G	["FGF17"]
1	17:42184323:A:AGGCCCGGG	["KCNH4","HCRT","GHDC"]
0	17:81922751:G:A	["SIRT7","MAFG"]
1	20:36578740:G:T	["TGIF2","TGIF2-C20orf24"]
1	21:30561135:G:T	["KRTAP19-7"]
1	23:14020077:C:T	["GEMIN8"]
1	23:47232938:T:TG	["CDK16","USP11"]
1	9:124503176:G:T	["NR5A1"]
1	9:124971744:C:T	["SCAI"]
1	14:99231410:G:GAGACC	["BCL11B"]
1	17:3668524:C:T	["P2RX5","EMC6","TAX1BP3"]
1	17:3669458:C:A	["P2RX5","EMC6","TAX1BP3"]
1	19:41860784:G:T	["RPS19"]
1	20:4725013:AC:A	["PRND"]
1	9:17795570:C:T	["SH3GL2"]
1	12:116881034:A:G	["HRK"]
1	14:77025886:G:GT	["IRF2BPL"]
1	23:134566670:T:A	["PLAC1"]
1	23:25007203:GCTGGCCGAGCCCGGAGGCGGAGGTAGGCT:G	["ARX"]
1	5:72816753:G:A	["TNPO1"]
1	17:32487909:ACATTCGCCCAGCCCCCACCGGCC:A	["PSMD11","MYO1D","CDK5R1"]
1	17:76137378:CA:C	["FOXJ1"]
1	20:4699806:G:T	["PRNP"]
0	6:32642786:T:A	["HLA-DQA1"]
1	17:59389465:ATACGTAAG:A	["YPEL2"]
1	17:7218244:ACT:A	["ACADVL","DLG4"]
0	3:5174034:CAA:C	["ARL8B"]
1	7:35204522:G:C	["TBX20"]
0	17:68527823:GTTATTT:G	["PRKAR1A"]
1	1:67424324:T:C	["SERBP1"]
1	20:44904971:CTG:C	["YWHAB"]
1	23:101079087:AC:A	["TMEM35A"]
0	23:132072831:ACCCTGAGT:A	["STK26","FRMD7"]
1	20:497736:C:T	["CSNK2A1"]
1	14:21496583:AAC:A	["TOX4","METTL3"]
1	17:41715870:T:C	["HAP1","GAST"]
1	2:214414389:C:T	["SPAG16","VWC2L"]
1	1:23010969:GT:G	["C1orf234"]
1	23:72489012:CT:C	["HDAC8"]
1	7:137016131:G:A	["CHRM2"]
1	15:83157460:CTT:C	["RP11-382A20.3"]
0	8:166787:T:A	["OR4F21"]
1	11:124774735:T:TG	["MSANTD2"]
1	7:44885063:G:A	["PURB"]
1	2:65129914:A:C	["RAB1A"]
1	23:112671390:T:C	["LHFPL1"]
0	15:82538223:T:C	["RPS17","CPEB1"]
1	16:70364547:C:T	["DDX19A","RP11-529K1.3"]
1	17:78855721:C:T	["TIMP2"]
1	9:134326633:T:G	["RXRA"]
1	7:107755463:GA:G	["CBLL1"]
1	8:78733758:T:TA	["IL7"]
1	14:36473874:A:AT	["SFTA3"]
0	23:154696020:C:T	["GAB3"]
0	16:14765302:T:TCCCCTTCCAC	["NPIPA2"]
1	22:37182365:G:T	["C1QTNF6"]
1	23:145255761:TAC:T	["SPANXN1"]
1	7:42932143:AC:A	["PSMA2","MRPL32"]
0	12:104080745:G:T	["HCFC2"]
1	23:30700906:G:A	["GK"]
1	4:156850411:G:A	["PDGFC"]
1	6:108176739:G:A	["NR2E1"]
1	8:73322911:A:G	["RDH10"]
1	11:63818366:G:C	["C11orf84"]
1	14:103519872:G:A	["CKB"]
1	2:99195165:T:A	["MRPL30","RP11-38C17.1"]
1	1:224153293:T:G	["FBXO28"]
1	20:34529915:G:T	["DYNLRB1"]
1	20:58354154:A:G	["RAB22A"]
1	10:22329474:C:T	["BMI1","COMMD3-BMI1"]
1	6:37171215:G:T	["PIM1"]
1	8:17230818:T:A	["CNOT7"]
1	23:48829527:G:A	["HDAC6","PCSK1N","ERAS"]
0	23:78046513:TGA:T	["ATP7A"]
579	0.846491
