## Supplementary material for "Whole exome sequencing and characterization of coding variation in 49,960 individuals in the UK Biobank": SingleVariantLOFs_V1.xlsx

### Sheet: Sheet1
Single variants with MAC>5 in 50k population were tested for association. Odds Ratio calculated using 2x2 (+0.5 added to all cells). SE for binary traits calculated from pvalues.
GENE	Variant	ICD Code, Binary Phenotype	Control RR|RA|AA	Case RR|RA|AA	OR (95% CI)	P
MLH1	3:37048994:G:T	Z85.0, Personal history of malignant neoplasm of digestive organs	39727|6|0	325|0|0	9.40 (<0.01,>100)	0.882
PKD1	NA	N18, Chronic kidney disease (CKD)	-	-	-	-
TTN	2:178756292:T:TC	I42, Cardiomyopathy	44877|52|0	76|2|0	27.68 (3.72,>100)	0.00118
TTN	2:178653473:CT:C	I42, Cardiomyopathy	44902|26|1	78|0|0	10.07 (<0.01,>100)	0.84
TTN	2:178664443:GACAGTTAAGAATGTACCTTTGACAGGTACA:G	I42, Cardiomyopathy	44901|13|0	78|0|0	21.26 (<0.01,>100)	0.881
TTN	2:178749520:A:AG	I42, Cardiomyopathy	44922|7|0	78|0|0	38.28 (<0.01,>100)	0.899
TTN	2:178751617:AT:A	I42, Cardiomyopathy	44922|7|0	78|0|0	38.28 (<0.01,>100)	0.914
TTN	2:178749352:TGGGCTTGC:T	I42, Cardiomyopathy	44920|6|0	78|0|0	44.16 (<0.01,>100)	0.921
TTN	2:178777234:CTTTCA:C	I42, Cardiomyopathy	44924|5|0	78|0|0	52.19 (<0.01,>100)	0.925
TTN	2:178747860:AT:A	I42, Cardiomyopathy	44924|5|0	78|0|0	52.19 (<0.01,>100)	0.931
TTN	2:178689897:C:T	I42, Cardiomyopathy	44867|62|0	77|1|0	13.86 (1.16,>100)	0.0375
TTN	2:178689289:C:A	I42, Cardiomyopathy	44921|8|0	78|0|0	33.77 (<0.01,>100)	0.898
TTN	2:178745884:C:A	I42, Cardiomyopathy	44920|8|0	78|0|0	33.77 (<0.01,>100)	0.903
TTN	2:178748832:G:C	I42, Cardiomyopathy	44922|7|0	78|0|0	38.28 (<0.01,>100)	0.91
TTN	2:178746047:G:C	I42, Cardiomyopathy	44923|6|0	78|0|0	44.16 (<0.01,>100)	0.918
TTN	2:178642236:C:T	I42, Cardiomyopathy	44923|6|0	78|0|0	44.16 (<0.01,>100)	0.922
TTN	2:178758982:A:G	I42, Cardiomyopathy	44923|6|0	78|0|0	44.16 (<0.01,>100)	0.925
TTN	2:178665777:G:A	I42, Cardiomyopathy	44922|6|0	78|0|0	44.16 (<0.01,>100)	0.935
TTN	2:178663903:C:T	I42, Cardiomyopathy	44924|5|0	78|0|0	52.19 (<0.01,>100)	0.936
PIEZO1	16:88727163:G:A	I83.9, Asymptomatic varicose veins of lower extremities	43424|3|0	1285|2|0	24.12 (3.12,>100)	0.00229
PIEZO1	16:88737727:C:G	I83.9, Asymptomatic varicose veins of lower extremities	43366|61|0	1283|4|0	2.47 (0.81,7.51)	0.111
PIEZO1	16:88721652:G:C	I83.9, Asymptomatic varicose veins of lower extremities	40464|10|0	1215|1|0	4.76 (0.58,38.92)	0.146
CALR	NA	D47, Other neoplasms of uncertain behavior of lymphoid, hematopoietic and related tissue	-	-	-	-
GENE	Variant	Quantitative Phenotype		RR|RA|AA	BETA (95% CI)	P
IL33	9:6255967:G:C	Eosinophill percentage		44529|396|0	-0.34 (-0.44,-0.25)	5.6e-12
IL33	9:6250600:G:T	Eosinophill percentage		44834|91|0	-0.16 (-0.36,0.04)	0.12
IL33	9:6255967:G:C	Eosinophill count		44524|399|0	-0.33 (-0.43,-0.23)	3.7e-11
IL33	9:6250600:G:T	Eosinophill count		44832|91|0	-0.08 (-0.28,0.12)	0.45
GP1BA	17:4934448:CTAATG:C	Mean platelet thrombocyte volume		45531|76|1	0.29 (0.08,0.50)	0.0065
GP1BA	17:4933190:C:T	Mean platelet thrombocyte volume		45601|7|0	1.50 (0.80,2.20)	3e-05
TUBB1	20:59023827:C:T	Platelet distribution width		45563|5|0	2.06 (1.21,2.92)	2.3e-06
TUBB1	20:59023552:C:T	Platelet distribution width		45562|6|0	1.88 (1.09,2.66)	2.5e-06
TUBB1	20:59023552:C:T	Mean platelet thrombocyte volume		45601|7|0	1.11 (0.40,1.82)	0.0021
TUBB1	20:59023827:C:T	Mean platelet thrombocyte volume		45603|5|0	0.91 (0.07,1.75)	0.033
TUBB1	20:59023552:C:T	Platelet count		45446|6|0	-2.11 (-2.89,-1.33)	1.1e-07
TUBB1	20:59023827:C:T	Platelet count		45447|5|0	-0.53 (-1.38,0.33)	0.23
HBB	NA	Red blood cell erythrocyte distribution width		-	-	-
HBB	NA	Red blood cell erythrocyte count		-	-	-
KLF1	19:12885019:T:TC	Red blood cell erythrocyte distribution width		45070|18|0	1.44 (0.99,1.89)	4.4e-10
KLF1	19:12885019:T:TC	Mean corpuscular haemoglobin		45357|20|0	-1.55 (-1.98,-1.13)	8.8e-13
KLF1	19:12885019:T:TC	Mean corpuscular volume		45455|20|0	-1.40 (-1.83,-0.98)	1.1e-10
ASXL1	20:32434599:TCACCACTGCCATAGAGAGGCGGC:T	Platelet distribution width		45537|13|0	1.11 (0.58,1.64)	4.1e-05
ASXL1	20:32434638:A:AG	Platelet distribution width		45534|27|0	0.59 (0.22,0.95)	0.0018
ASXL1	20:32433408:C:T	Platelet distribution width		45561|7|0	0.36 (-0.36,1.09)	0.33
ASXL1	20:32434638:A:AG	Red blood cell erythrocyte distribution width		45056|25|0	0.88 (0.50,1.27)	7.4e-06
ASXL1	20:32434599:TCACCACTGCCATAGAGAGGCGGC:T	Red blood cell erythrocyte distribution width		45057|13|0	0.48 (-0.05,1.02)	0.077
ASXL1	20:32433408:C:T	Red blood cell erythrocyte distribution width		45081|7|0	-0.27 (-1.00,0.46)	0.46
CHEK2	22:28695868:AG:A	Platelet crit		45230|207|2	0.35 (0.22,0.49)	1.2e-07
CHEK2	22:28695238:TA:T	Platelet crit		45409|32|0	0.38 (0.04,0.72)	0.028
CHEK2	22:28725040:T:A	Platelet crit		45439|5|0	-0.69 (-1.55,0.17)	0.12
CHEK2	22:28725242:C:T	Platelet crit		45438|6|0	0.30 (-0.49,1.08)	0.46
CHEK2	22:28734439:G:A	Platelet crit		45440|4|0	0.25 (-0.71,1.21)	0.61
CHEK2	22:28734443:C:T	Platelet crit		45439|5|0	-0.13 (-0.99,0.73)	0.77
KALRN	3:124584849:C:T	Mean platelet thrombocyte volume		45396|207|1	-0.66 (-0.79,-0.53)	1.1e-23
COL6A1	21:45981944:C:T	Corneal resistance factor mean		35633|5|0	-1.67 (-2.53,-0.81)	0.00015
COL6A1	21:45981944:C:T	Corneal hysteresis mean		35632|5|0	-1.55 (-2.42,-0.68)	0.00046
MEPE	4:87838631:G:A	Heel bone mineral density		43040|8|0	0.36(-0.32,1.04)	0.3
MEPE	4:87845066:GGAAA:G	Heel bone mineral density		43012|36|0	-0.52(-0.84,-0.20)	0.0014
MEPE	4:87845359:T:TG	Heel bone mineral density		43042|6|0	-0.41(-1.19,0.38)	0.31
MEPE	4:87845484:AG:A	Heel bone mineral density		42600|78|0	-0.45(-0.66,-0.23)	6.2e-05
MEPE	4:87845585:C:T	Heel bone mineral density		43035|12|0	-0.66(-1.22,-0.11)	0.019
MEPE	4:87846011:GA:G	Heel bone mineral density		43043|5|0	0.30(-0.56,1.16)	0.49
IQGAP2	5:76570598:C:T	Mean platelet thrombocyte volume		45554|54|0	0.69 (0.44,0.95)	9.3e-08
IQGAP2	5:76606304:G:A	Mean platelet thrombocyte volume		45600|7|0	1.10 (0.39,1.81)	0.0023
IQGAP2	5:76403546:A:G	Mean platelet thrombocyte volume		45602|6|0	0.92 (0.16,1.69)	0.018
IQGAP2	5:76562401:T:C	Mean platelet thrombocyte volume		45594|14|0	0.50 (0.00,1.00)	0.049
IQGAP2	5:76606228:C:T	Mean platelet thrombocyte volume		45603|5|0	0.79 (-0.05,1.63)	0.064
IQGAP2	5:76637119:G:A	Mean platelet thrombocyte volume		45597|10|0	0.56 (-0.04,1.15)	0.065
IQGAP2	5:76658457:A:G	Mean platelet thrombocyte volume		45602|6|0	0.47 (-0.29,1.23)	0.23
GMPR	6:16290617:T:TAC	Mean corpuscular haemoglobin		45207|170|0	0.40 (0.26,0.55)	6e-08
