## Supplementary material for "Whole exome sequencing and characterization of coding variation in 49,960 individuals in the UK Biobank": TraitsLists.xlsx

### Sheet: HES_ICD_Traits
Phe10
Phe10_A04
Phe10_A048
Phe10_A08
Phe10_A084
Phe10_A09
Phe10_A099
Phe10_A41
Phe10_A419
Phe10_B07
Phe10_B34
Phe10_B349
Phe10_B37
Phe10_B95
Phe10_B956
Phe10_B96
Phe10_B962
Phe10_B968
Phe10_C15
Phe10_C159
Phe10_C18
Phe10_C180
Phe10_C187
Phe10_C189
Phe10_C19
Phe10_C20
Phe10_C34
Phe10_C341
Phe10_C349
Phe10_C43
Phe10_C435
Phe10_C436
Phe10_C437
Phe10_C44
Phe10_C441
Phe10_C442
Phe10_C444
Phe10_C445
Phe10_C446
Phe10_C447
Phe10_C50
Phe10_C502
Phe10_C504
Phe10_C509
Phe10_C54
Phe10_C541
Phe10_C56
Phe10_C61
Phe10_C64
Phe10_C67
Phe10_C679
Phe10_C77
Phe10_C773
Phe10_C78
Phe10_C780
Phe10_C786
Phe10_C787
Phe10_C79
Phe10_C793
Phe10_C795
Phe10_C80
Phe10_C83
Phe10_C833
Phe10_C859
Phe10_C90
Phe10_C900
Phe10_C91
Phe10_D03
Phe10_D04
Phe10_D05
Phe10_D051
Phe10_D059
Phe10_D06
Phe10_D069
Phe10_D10
Phe10_D12
Phe10_D120
Phe10_D122
Phe10_D123
Phe10_D124
Phe10_D125
Phe10_D126
Phe10_D128
Phe10_D13
Phe10_D131
Phe10_D17
Phe10_D170
Phe10_D171
Phe10_D172
Phe10_D18
Phe10_D180
Phe10_D21
Phe10_D22
Phe10_D223
Phe10_D225
Phe10_D227
Phe10_D23
Phe10_D231
Phe10_D233
Phe10_D235
Phe10_D236
Phe10_D237
Phe10_D24
Phe10_D25
Phe10_D250
Phe10_D251
Phe10_D259
Phe10_D27
Phe10_D35
Phe10_D36
Phe10_D361
Phe10_D37
Phe10_D41
Phe10_D47
Phe10_D48
Phe10_D50
Phe10_D508
Phe10_D509
Phe10_D64
Phe10_D649
Phe10_D68
Phe10_D69
Phe10_D696
Phe10_D70
Phe10_D75
Phe10_E03
Phe10_E039
Phe10_E04
Phe10_E042
Phe10_E049
Phe10_E05
Phe10_E059
Phe10_E10
Phe10_E109
Phe10_E11
Phe10_E119
Phe10_E14
Phe10_E149
Phe10_E16
Phe10_E162
Phe10_E21
Phe10_E66
Phe10_E668
Phe10_E669
Phe10_E78
Phe10_E780
Phe10_E785
Phe10_E83
Phe10_E831
Phe10_E835
Phe10_E86
Phe10_E87
Phe10_E871
Phe10_E89
Phe10_F10
Phe10_F100
Phe10_F101
Phe10_F102
Phe10_F103
Phe10_F17
Phe10_F171
Phe10_F31
Phe10_F319
Phe10_F32
Phe10_F329
Phe10_F33
Phe10_F41
Phe10_F412
Phe10_F419
Phe10_F43
Phe10_F45
Phe10_G20
Phe10_G35
Phe10_G40
Phe10_G409
Phe10_G43
Phe10_G439
Phe10_G45
Phe10_G459
Phe10_G47
Phe10_G473
Phe10_G51
Phe10_G510
Phe10_G55
Phe10_G551
Phe10_G56
Phe10_G560
Phe10_G562
Phe10_G57
Phe10_G576
Phe10_G62
Phe10_G629
Phe10_G81
Phe10_G819
Phe10_G93
Phe10_H00
Phe10_H001
Phe10_H02
Phe10_H020
Phe10_H023
Phe10_H024
Phe10_H028
Phe10_H029
Phe10_H04
Phe10_H042
Phe10_H045
Phe10_H11
Phe10_H25
Phe10_H250
Phe10_H251
Phe10_H258
Phe10_H259
Phe10_H26
Phe10_H264
Phe10_H269
Phe10_H33
Phe10_H330
Phe10_H332
Phe10_H333
Phe10_H35
Phe10_H353
Phe10_H358
Phe10_H36
Phe10_H360
Phe10_H40
Phe10_H400
Phe10_H409
Phe10_H43
Phe10_H50
Phe10_H53
Phe10_H61
Phe10_H65
Phe10_H653
Phe10_H66
Phe10_H72
Phe10_H729
Phe10_H81
Phe10_H83
Phe10_H830
Phe10_H91
Phe10_H919
Phe10_I08
Phe10_I10
Phe10_I12
Phe10_I120
Phe10_I20
Phe10_I200
Phe10_I209
Phe10_I21
Phe10_I210
Phe10_I211
Phe10_I214
Phe10_I219
Phe10_I22
Phe10_I24
Phe10_I25
Phe10_I251
Phe10_I252
Phe10_I258
Phe10_I259
Phe10_I26
Phe10_I269
Phe10_I31
Phe10_I34
Phe10_I340
Phe10_I35
Phe10_I350
Phe10_I42
Phe10_I44
Phe10_I447
Phe10_I45
Phe10_I451
Phe10_I47
Phe10_I471
Phe10_I48
Phe10_I49
Phe10_I50
Phe10_I500
Phe10_I501
Phe10_I509
Phe10_I51
Phe10_I517
Phe10_I60
Phe10_I609
Phe10_I61
Phe10_I63
Phe10_I639
Phe10_I64
Phe10_I65
Phe10_I652
Phe10_I67
Phe10_I679
Phe10_I69
Phe10_I70
Phe10_I702
Phe10_I71
Phe10_I73
Phe10_I739
Phe10_I74
Phe10_I77
Phe10_I80
Phe10_I802
Phe10_I83
Phe10_I839
Phe10_I84
Phe10_I841
Phe10_I842
Phe10_I846
Phe10_I848
Phe10_I849
Phe10_I95
Phe10_I951
Phe10_I959
Phe10_J02
Phe10_J029
Phe10_J03
Phe10_J039
Phe10_J06
Phe10_J069
Phe10_J15
Phe10_J18
Phe10_J181
Phe10_J189
Phe10_J22
Phe10_J31
Phe10_J32
Phe10_J329
Phe10_J33
Phe10_J330
Phe10_J338
Phe10_J339
Phe10_J34
Phe10_J342
Phe10_J343
Phe10_J348
Phe10_J35
Phe10_J350
Phe10_J36
Phe10_J38
Phe10_J383
Phe10_J39
Phe10_J392
Phe10_J439
Phe10_J44
Phe10_J440
Phe10_J441
Phe10_J449
Phe10_J450
Phe10_J459
Phe10_J46
Phe10_J47
Phe10_J84
Phe10_J90
Phe10_J969
Phe10_J98
Phe10_J981
Phe10_J984
Phe10_K01
Phe10_K011
Phe10_K02
Phe10_K029
Phe10_K04
Phe10_K045
Phe10_K047
Phe10_K05
Phe10_K053
Phe10_K07
Phe10_K08
Phe10_K083
Phe10_K088
Phe10_K11
Phe10_K12
Phe10_K13
Phe10_K130
Phe10_K137
Phe10_K14
Phe10_K148
Phe10_K20
Phe10_K21
Phe10_K210
Phe10_K219
Phe10_K22
Phe10_K221
Phe10_K222
Phe10_K227
Phe10_K228
Phe10_K229
Phe10_K25
Phe10_K259
Phe10_K26
Phe10_K269
Phe10_K29
Phe10_K295
Phe10_K296
Phe10_K297
Phe10_K298
Phe10_K30
Phe10_K31
Phe10_K317
Phe10_K318
Phe10_K319
Phe10_K35
Phe10_K350
Phe10_K359
Phe10_K37
Phe10_K40
Phe10_K402
Phe10_K409
Phe10_K41
Phe10_K419
Phe10_K42
Phe10_K429
Phe10_K43
Phe10_K439
Phe10_K44
Phe10_K449
Phe10_K50
Phe10_K509
Phe10_K51
Phe10_K519
Phe10_K52
Phe10_K529
Phe10_K55
Phe10_K56
Phe10_K565
Phe10_K566
Phe10_K57
Phe10_K573
Phe10_K579
Phe10_K58
Phe10_K589
Phe10_K59
Phe10_K590
Phe10_K60
Phe10_K602
Phe10_K603
Phe10_K61
Phe10_K610
Phe10_K62
Phe10_K620
Phe10_K621
Phe10_K623
Phe10_K625
Phe10_K628
Phe10_K63
Phe10_K635
Phe10_K638
Phe10_K639
Phe10_K66
Phe10_K660
Phe10_K70
Phe10_K75
Phe10_K76
Phe10_K760
Phe10_K80
Phe10_K800
Phe10_K801
Phe10_K802
Phe10_K805
Phe10_K81
Phe10_K810
Phe10_K811
Phe10_K819
Phe10_K82
Phe10_K83
Phe10_K831
Phe10_K838
Phe10_K85
Phe10_K86
Phe10_K90
Phe10_K900
Phe10_K91
Phe10_K92
Phe10_K920
Phe10_K921
Phe10_K922
Phe10_L02
Phe10_L022
Phe10_L024
Phe10_L03
Phe10_L031
Phe10_L05
Phe10_L08
Phe10_L089
Phe10_L30
Phe10_L309
Phe10_L40
Phe10_L405
Phe10_L409
Phe10_L43
Phe10_L439
Phe10_L57
Phe10_L570
Phe10_L60
Phe10_L600
Phe10_L72
Phe10_L720
Phe10_L721
Phe10_L729
Phe10_L81
Phe10_L82
Phe10_L90
Phe10_L905
Phe10_L91
Phe10_L918
Phe10_L97
Phe10_L98
Phe10_L988
Phe10_L989
Phe10_M06
Phe10_M069
Phe10_M10
Phe10_M109
Phe10_M13
Phe10_M139
Phe10_M15
Phe10_M150
Phe10_M159
Phe10_M16
Phe10_M160
Phe10_M161
Phe10_M169
Phe10_M17
Phe10_M170
Phe10_M171
Phe10_M179
Phe10_M18
Phe10_M189
Phe10_M19
Phe10_M190
Phe10_M199
Phe10_M20
Phe10_M201
Phe10_M202
Phe10_M204
Phe10_M205
Phe10_M21
Phe10_M22
Phe10_M23
Phe10_M232
Phe10_M233
Phe10_M238
Phe10_M24
Phe10_M25
Phe10_M254
Phe10_M255
Phe10_M256
Phe10_M257
Phe10_M258
Phe10_M35
Phe10_M353
Phe10_M41
Phe10_M419
Phe10_M43
Phe10_M431
Phe10_M47
Phe10_M472
Phe10_M478
Phe10_M479
Phe10_M48
Phe10_M480
Phe10_M50
Phe10_M51
Phe10_M511
Phe10_M512
Phe10_M513
Phe10_M54
Phe10_M541
Phe10_M542
Phe10_M543
Phe10_M544
Phe10_M545
Phe10_M549
Phe10_M62
Phe10_M65
Phe10_M653
Phe10_M659
Phe10_M67
Phe10_M674
Phe10_M70
Phe10_M706
Phe10_M71
Phe10_M72
Phe10_M720
Phe10_M75
Phe10_M750
Phe10_M751
Phe10_M754
Phe10_M758
Phe10_M77
Phe10_M771
Phe10_M79
Phe10_M790
Phe10_M796
Phe10_M797
Phe10_M798
Phe10_M81
Phe10_M819
Phe10_M84
Phe10_M841
Phe10_M89
Phe10_M899
Phe10_M94
Phe10_N12
Phe10_N13
Phe10_N132
Phe10_N133
Phe10_N17
Phe10_N179
Phe10_N18
Phe10_N183
Phe10_N189
Phe10_N19
Phe10_N20
Phe10_N200
Phe10_N201
Phe10_N21
Phe10_N210
Phe10_N23
Phe10_N28
Phe10_N30
Phe10_N309
Phe10_N31
Phe10_N318
Phe10_N319
Phe10_N32
Phe10_N320
Phe10_N328
Phe10_N329
Phe10_N35
Phe10_N359
Phe10_N36
Phe10_N39
Phe10_N390
Phe10_N393
Phe10_N394
Phe10_N399
Phe10_N40
Phe10_N41
Phe10_N411
Phe10_N419
Phe10_N42
Phe10_N429
Phe10_N43
Phe10_N433
Phe10_N45
Phe10_N459
Phe10_N47
Phe10_N48
Phe10_N486
Phe10_N50
Phe10_N508
Phe10_N60
Phe10_N601
Phe10_N62
Phe10_N63
Phe10_N64
Phe10_N72
Phe10_N73
Phe10_N736
Phe10_N75
Phe10_N76
Phe10_N80
Phe10_N800
Phe10_N801
Phe10_N809
Phe10_N81
Phe10_N811
Phe10_N812
Phe10_N814
Phe10_N816
Phe10_N83
Phe10_N832
Phe10_N84
Phe10_N840
Phe10_N841
Phe10_N85
Phe10_N850
Phe10_N858
Phe10_N86
Phe10_N87
Phe10_N870
Phe10_N871
Phe10_N879
Phe10_N88
Phe10_N89
Phe10_N898
Phe10_N90
Phe10_N907
Phe10_N908
Phe10_N92
Phe10_N920
Phe10_N921
Phe10_N923
Phe10_N926
Phe10_N93
Phe10_N930
Phe10_N938
Phe10_N939
Phe10_N94
Phe10_N941
Phe10_N946
Phe10_N948
Phe10_N95
Phe10_N950
Phe10_N97
Phe10_N979
Phe10_N99
Phe10_O02
Phe10_O021
Phe10_O03
Phe10_O034
Phe10_O039
Phe10_O04
Phe10_O049
Phe10_O16
Phe10_O20
Phe10_O200
Phe10_O209
Phe10_O26
Phe10_O268
Phe10_O269
Phe10_O32
Phe10_O321
Phe10_O34
Phe10_O342
Phe10_O36
Phe10_O368
Phe10_O42
Phe10_O429
Phe10_O46
Phe10_O469
Phe10_O47
Phe10_O471
Phe10_O48
Phe10_O63
Phe10_O631
Phe10_O68
Phe10_O680
Phe10_O681
Phe10_O688
Phe10_O689
Phe10_O70
Phe10_O700
Phe10_O701
Phe10_O72
Phe10_O80
Phe10_O800
Phe10_O809
Phe10_O82
Phe10_O99
Phe10_O998
Phe10_R00
Phe10_R000
Phe10_R001
Phe10_R002
Phe10_R03
Phe10_R04
Phe10_R040
Phe10_R042
Phe10_R05
Phe10_R06
Phe10_R060
Phe10_R065
Phe10_R068
Phe10_R07
Phe10_R072
Phe10_R073
Phe10_R074
Phe10_R09
Phe10_R10
Phe10_R101
Phe10_R102
Phe10_R103
Phe10_R104
Phe10_R11
Phe10_R12
Phe10_R13
Phe10_R14
Phe10_R15
Phe10_R17
Phe10_R18
Phe10_R19
Phe10_R190
Phe10_R194
Phe10_R195
Phe10_R198
Phe10_R20
Phe10_R202
Phe10_R208
Phe10_R21
Phe10_R22
Phe10_R26
Phe10_R268
Phe10_R29
Phe10_R296
Phe10_R298
Phe10_R30
Phe10_R31
Phe10_R32
Phe10_R33
Phe10_R35
Phe10_R39
Phe10_R391
Phe10_R398
Phe10_R41
Phe10_R410
Phe10_R42
Phe10_R47
Phe10_R49
Phe10_R490
Phe10_R50
Phe10_R509
Phe10_R51
Phe10_R52
Phe10_R53
Phe10_R55
Phe10_R56
Phe10_R568
Phe10_R59
Phe10_R590
Phe10_R60
Phe10_R600
Phe10_R63
Phe10_R634
Phe10_R69
Phe10_R79
Phe10_R798
Phe10_R87
Phe10_R876
Phe10_R91
Phe10_R93
Phe10_R933
Phe10_R94
Phe10_R945
Phe10_S00
Phe10_S01
Phe10_S010
Phe10_S018
Phe10_S02
Phe10_S022
Phe10_S06
Phe10_S09
Phe10_S099
Phe10_S22
Phe10_S224
Phe10_S32
Phe10_S42
Phe10_S420
Phe10_S422
Phe10_S43
Phe10_S430
Phe10_S52
Phe10_S520
Phe10_S525
Phe10_S526
Phe10_S61
Phe10_S610
Phe10_S62
Phe10_S626
Phe10_S63
Phe10_S66
Phe10_S72
Phe10_S720
Phe10_S80
Phe10_S81
Phe10_S82
Phe10_S821
Phe10_S822
Phe10_S826
Phe10_S828
Phe10_S83
Phe10_S86
Phe10_S860
Phe10_S92
Phe10_T39
Phe10_T391
Phe10_T42
Phe10_T424
Phe10_T43
Phe10_T432
Phe10_T78
Phe10_T81
Phe10_T810
Phe10_T813
Phe10_T814
Phe10_T818
Phe10_T82
Phe10_T83
Phe10_T84
Phe10_T840
Phe10_T841
Phe10_T848
Phe10_T85
Phe10_W19
Phe10_X61
Phe10_Y43
Phe10_Y433
Phe10_Y83
Phe10_Y831
Phe10_Y836
Phe10_Y838
Phe10_Z00
Phe10_Z01
Phe10_Z018
Phe10_Z03
Phe10_Z031
Phe10_Z038
Phe10_Z04
Phe10_Z08
Phe10_Z080
Phe10_Z087
Phe10_Z089
Phe10_Z09
Phe10_Z090
Phe10_Z092
Phe10_Z098
Phe10_Z099
Phe10_Z12
Phe10_Z121
Phe10_Z13
Phe10_Z130
Phe10_Z138
Phe10_Z139
Phe10_Z22
Phe10_Z223
Phe10_Z30
Phe10_Z302
Phe10_Z305
Phe10_Z34
Phe10_Z348
Phe10_Z349
Phe10_Z35
Phe10_Z36
Phe10_Z37
Phe10_Z370
Phe10_Z40
Phe10_Z400
Phe10_Z41
Phe10_Z411
Phe10_Z42
Phe10_Z421
Phe10_Z43
Phe10_Z432
Phe10_Z45
Phe10_Z452
Phe10_Z458
Phe10_Z46
Phe10_Z466
Phe10_Z47
Phe10_Z470
Phe10_Z48
Phe10_Z50
Phe10_Z501
Phe10_Z51
Phe10_Z510
Phe10_Z511
Phe10_Z512
Phe10_Z515
Phe10_Z53
Phe10_Z530
Phe10_Z538
Phe10_Z60
Phe10_Z602
Phe10_Z71
Phe10_Z72
Phe10_Z720
Phe10_Z721
Phe10_Z80
Phe10_Z800
Phe10_Z82
Phe10_Z824
Phe10_Z85
Phe10_Z850
Phe10_Z853
Phe10_Z854
Phe10_Z855
Phe10_Z857
Phe10_Z858
Phe10_Z86
Phe10_Z860
Phe10_Z861
Phe10_Z864
Phe10_Z866
Phe10_Z867
Phe10_Z87
Phe10_Z870
Phe10_Z871
Phe10_Z874
Phe10_Z88
Phe10_Z880
Phe10_Z881
Phe10_Z886
Phe10_Z888
Phe10_Z90
Phe10_Z901
Phe10_Z904
Phe10_Z905
Phe10_Z907
Phe10_Z91
Phe10_Z910
Phe10_Z915
Phe10_Z92
Phe10_Z921
Phe10_Z922
Phe10_Z923
Phe10_Z926
Phe10_Z93
Phe10_Z932
Phe10_Z933
Phe10_Z94
Phe10_Z95
Phe10_Z950
Phe10_Z951
Phe10_Z955
Phe10_Z958
Phe10_Z96
Phe10_Z960
Phe10_Z961
Phe10_Z966
Phe10_Z968
Phe10_Z98
Phe10_Z980
Phe10_Z99

### Sheet: Quantitative_Traits
FieldID_Description
12336_2_0_Ventricular_rate
12338_2_0_P_duration
12340_2_0_QRS_duration
12673_2_0_Heart_rate_during_PWA
12676_2_0_Peripheral_pulse_pressure_during_PWA
12678_2_0_Central_pulse_pressure_during_PWA
12679_2_0_Number_of_beats_in_waveform_average_for_PWA
12680_2_0_Central_augmentation_pressure_during_PWA
12681_2_0_Augmentation_index_for_PWA
12682_2_0_Cardiac_output_during_PWA
12683_2_0_End_systolic_pressure_during_PWA
12684_2_0_End_systolic_pressure_index_during_PWA
12685_2_0_Total_peripheral_resistance_during_PWA
12686_2_0_Stroke_volume_during_PWA
12687_2_0_Mean_arterial_pressure_during_PWA
12702_2_0_Cardiac_index_during_PWA
20015_0_0_Sitting_height
20021_20019_0_0_Speech_reception_threshold_SRT_estimate_mean
20127_0_0_Neuroticism_score
20150_0_0_Forced_expiratory_volume_in_1_second_FEV1_Best_measure
20151_0_0_Forced_vital_capacity_FVC_Best_measure
20154_0_0_Forced_expiratory_volume_in_1_second_FEV1_predicted_percentage
21001_0_0_Body_mass_index_BMI
21002_0_0_Weight
21021_0_0_Pulse_wave_Arterial_Stiffness_index
22403_22405_0_0_Anterior_thigh_lean_muscle_volume_mean
22404_22406_0_0_Posterior_thigh_lean_muscle_volume_mean
22407_0_0_Visceral_adipose_tissue_volume_VAT
22409_0_0_Total_thigh_muscle_volume
22410_0_0_Total_trunk_fat
22420_2_0_LV_ejection_fraction
22421_2_0_LV_end_diastolic_volume
22422_2_0_LV_end_systolic_volume
22423_2_0_LV_stroke_volume
22424_2_0_Cardiac_output
22425_2_0_Cardiac_index
22426_2_0_Average_heart_rate
22671_0_0_Mean_carotid_IMT_intima_medial_thickness_at_120_degrees
22673_0_0_Minimum_carotid_IMT_intima_medial_thickness_at_150_degrees
22674_0_0_Mean_carotid_IMT_intima_medial_thickness_at_150_degrees
22675_0_0_Maximum_carotid_IMT_intima_medial_thickness_at_150_degrees
22677_0_0_Mean_carotid_IMT_intima_medial_thickness_at_210_degrees
22678_0_0_Maximum_carotid_IMT_intima_medial_thickness_at_210_degrees
22679_0_0_Minimum_carotid_IMT_intima_medial_thickness_at_240_degrees
22680_0_0_Mean_carotid_IMT_intima_medial_thickness_at_240_degrees
22681_0_0_Maximum_carotid_IMT_intima_medial_thickness_at_240_degrees
23099_0_0_Body_fat_percentage
23100_0_0_Whole_body_fat_mass
23101_0_0_Whole_body_fat_free_mass
23102_0_0_Whole_body_water_mass
23105_0_0_Basal_metabolic_rate
23106_0_0_Impedance_of_whole_body
23107_23108_0_0_Impedance_of_leg_mean
23109_23110_0_0_Impedance_of_arm_mean
23111_23115_0_0_Leg_fat_percentage_mean
23112_23116_0_0_Leg_fat_mass_mean
23113_23117_0_0_Leg_fat_free_mass_mean
23114_23118_0_0_Leg_predicted_mass_mean
23119_23123_0_0_Arm_fat_percentage_mean
23120_23124_0_0_Arm_fat_mass_mean
23121_23125_0_0_Arm_fat_free_mass_mean
23122_23126_0_0_Arm_predicted_mass_mean
23127_0_0_Trunk_fat_percentage
23128_0_0_Trunk_fat_mass
23129_0_0_Trunk_fat_free_mass
23130_0_0_Trunk_predicted_mass
23200_2_0_L1_L4_area
23203_2_0_L1_L4_BMC_bone_mineral_content
23204_2_0_L1_L4_BMD_bone_mineral_density
23205_2_0_L1_L4_BMD_bone_mineral_density_T_score
23206_23302_2_0_Femur_lower_neck_BMD_bone_mineral_density_mean
23208_23299_2_0_Femur_neck_BMD_bone_mineral_density_mean
23209_23300_2_0_Femur_neck_BMD_bone_mineral_density_T_score_mean
23210_23290_2_0_Femur_shaft_BMD_bone_mineral_density_mean
23212_23291_2_0_Femur_total_BMD_bone_mineral_density_mean
23213_23293_2_0_Femur_total_BMD_bone_mineral_density_T_score_mean
23214_23295_2_0_Femur_troch_BMD_bone_mineral_density_mean
23215_23298_2_0_Femur_troch_BMD_bone_mineral_density_T_score_mean
23216_23292_2_0_Femur_upper_neck_BMD_bone_mineral_density_mean
23217_23296_2_0_Femur_upper_neck_BMD_bone_mineral_density_T_score_mean
23218_23297_2_0_Femur_wards_BMD_bone_mineral_density_mean
23219_23301_2_0_Femur_wards_BMD_bone_mineral_density_T_score_mean
23222_23220_2_0_Arm_BMC_bone_mineral_content_mean
23223_23221_2_0_Arm_BMD_bone_mineral_density_mean
23224_2_0_Arms_BMC_bone_mineral_content
23225_2_0_Arms_BMD_bone_mineral_density
23226_2_0_Head_BMD_bone_mineral_density
23228_23320_2_0_Leg_BMC_bone_mineral_content_mean
23229_23227_2_0_Leg_BMD_bone_mineral_density_mean
23230_2_0_Legs_BMC_bone_mineral_content
23231_2_0_Legs_BMD_bone_mineral_density
23232_2_0_Pelvis_BMD_bone_mineral_density
23233_2_0_Ribs_BMD_bone_mineral_density
23234_2_0_Spine_BMD_bone_mineral_density
23235_2_0_Total_BMC_bone_mineral_content
23236_2_0_Total_BMD_bone_mineral_density
23238_23237_2_0_Total_BMD_bone_mineral_density_mean
23239_2_0_Total_BMD_bone_mineral_density_T_score
23240_2_0_Trunk_BMC_bone_mineral_content
23241_2_0_Trunk_BMD_bone_mineral_density
23243_23242_2_0_Trunk_BMD_bone_mineral_density_mean
23244_2_0_Android_bone_mass
23245_2_0_Android_fat_mass
23246_2_0_Android_lean_mass
23247_2_0_Android_tissue_fat_percentage
23248_2_0_Android_total_mass
23253_23249_2_0_Arm_fat_mass_mean
23254_23250_2_0_Arm_lean_mass_mean
23255_23251_2_0_Arm_tissue_fat_percentage_mean
23256_23252_2_0_Arm_total_mass_mean
23257_2_0_Arms_fat_mass
23258_2_0_Arms_lean_mass
23259_2_0_Arms_tissue_fat_percentage
23260_2_0_Arms_total_mass
23261_2_0_Gynoid_bone_mass
23262_2_0_Gynoid_fat_mass
23263_2_0_Gynoid_lean_mass
23264_2_0_Gynoid_tissue_fat_percentage
23265_2_0_Gynoid_total_mass
23270_23266_2_0_Leg_fat_mass_mean
23271_23267_2_0_Leg_lean_mass_mean
23272_23268_2_0_Leg_tissue_fat_percentage_mean
23273_23269_2_0_Leg_total_mass_mean
23274_2_0_Legs_fat_mass
23275_2_0_Legs_lean_mass
23276_2_0_Legs_tissue_fat_percentage
23277_2_0_Legs_total_mass
23278_2_0_Total_fat_mass
23279_2_0_Total_fat_free_mass
23280_2_0_Total_lean_mass
23281_2_0_Total_tissue_fat_percentage
23282_2_0_Total_tissue_mass
23283_2_0_Total_mass
23284_2_0_Trunk_fat_mass
23285_2_0_Trunk_lean_mass
23286_2_0_Trunk_tissue_fat_percentage
23287_2_0_Trunk_total_mass
23288_2_0_VAT_visceral_adipose_tissue_mass
23289_2_0_VAT_visceral_adipose_tissue_volume
23306_2_0_Head_BMC_bone_mineral_content
23308_2_0_Pelvis_BMC_bone_mineral_content
23310_2_0_Ribs_BMC_bone_mineral_content
23312_2_0_Spine_BMC_bone_mineral_content
30000_0_0_White_blood_cell_leukocyte_count
30010_0_0_Red_blood_cell_erythrocyte_count
30020_0_0_Haemoglobin_concentration
30030_0_0_Haematocrit_percentage
30040_0_0_Mean_corpuscular_volume
30050_0_0_Mean_corpuscular_haemoglobin
30060_0_0_Mean_corpuscular_haemoglobin_concentration
30070_0_0_Red_blood_cell_erythrocyte_distribution_width
30080_0_0_Platelet_count
30090_0_0_Platelet_crit
30100_0_0_Mean_platelet_thrombocyte_volume
30110_0_0_Platelet_distribution_width
30120_0_0_Lymphocyte_count
30130_0_0_Monocyte_count
30140_0_0_Neutrophill_count
30150_0_0_Eosinophill_count
30160_0_0_Basophill_count
30170_0_0_Nucleated_red_blood_cell_count
30180_0_0_Lymphocyte_percentage
30190_0_0_Monocyte_percentage
30200_0_0_Neutrophill_percentage
30210_0_0_Eosinophill_percentage
30220_0_0_Basophill_percentage
30240_0_0_Reticulocyte_percentage
30250_0_0_Reticulocyte_count
30260_0_0_Mean_reticulocyte_volume
30270_0_0_Mean_sphered_cell_volume
30280_0_0_Immature_reticulocyte_fraction
30290_0_0_High_light_scatter_reticulocyte_percentage
30300_0_0_High_light_scatter_reticulocyte_count
30500_30510_MCR_ug_mg
30500_30510_MCR_ug_mg_noCKD
30510_0_0_Creatinine_enzymatic_in_urine
30510_0_0_Creatinine_enzymatic_in_urine_noCKD
30520_0_0_Potassium_in_urine
30520_0_0_Potassium_in_urine_noCKD
30530_0_0_Sodium_in_urine
30530_0_0_Sodium_in_urine_noCKD
3064_0_0_Peak_expiratory_flow_PEF
3083_0_0_Heel_quantitative_ultrasound_index_QUI_manual_entry
3084_0_0_Heel_bone_mineral_density_BMD_manual_entry
3085_0_0_Heel_Broadband_ultrasound_attenuation_BUA_manual_entry
3086_0_0_Speed_of_sound_through_heel_manual_entry
3144_0_0_Heel_Broadband_ultrasound_attenuation_direct_entry
3146_0_0_Speed_of_sound_through_heel
3147_0_0_Heel_quantitative_ultrasound_index_QUI_direct_entry
3148_0_0_Heel_bone_mineral_density_BMD
4079_0_0_Diastolic_blood_pressure_automated_reading
4080_0_0_Systolic_blood_pressure_automated_reading
4120_4101_0_0_Heel_broadband_ultrasound_attenuation_mean
4122_4103_0_0_Speed_of_sound_through_heel_mean
4123_4104_0_0_Heel_quantitative_ultrasound_index_QUI_direct_entry_mean
4124_4105_0_0_Heel_bone_mineral_density_BMD_mean
4125_4106_0_0_Heel_bone_mineral_density_BMD_T_score_automated_mean
4194_0_0_Pulse_rate
4195_0_0_Pulse_wave_reflection_index
4196_0_0_Pulse_wave_peak_to_peak_time
4199_0_0_Position_of_pulse_wave_notch
48_0_0_Waist_circumference
48_49_Waist_Hip_ratio
49_0_0_Hip_circumference
5201_5208_0_0_logMAR_final_mean
5254_5262_0_0_Intra_ocular_pressure_corneal_compensated_mean
5255_5263_0_0_Intra_ocular_pressure_Goldmann_correlated_mean
5257_5265_0_0_Corneal_resistance_factor_mean
77_0_0_Heel_bone_ultrasound_T_score_manual_entry
78_0_0_Heel_bone_mineral_density_BMD_T_score_automated
90087_0_0_No_wear_time_bias_adjusted_average_acceleration
90088_0_0_No_wear_time_bias_adjusted_acceleration_standard_deviation
90089_0_0_No_wear_time_bias_adjusted_acceleration_median
90091_0_0_No_wear_time_bias_adjusted_acceleration_maximum
95_0_0_Pulse_rate_during_blood_pressure_measurement
